# InSilicoSeq 2.0: Simulating realistic amplicon-based sequence reads

**DOI:** 10.1101/2024.02.16.580469

**Authors:** Stefan H. Lelieveld, Thijs Maas, Tessa C. X. Duk, Hadrien Gourlé, Henk-Jan van den Ham

## Abstract

**Motivation:** Simulating high-throughput sequencing reads that mimic empirical sequence data is of major importance for designing and validating sequencing experiments, as well as for benchmarking bioinformatic workflows and tools.

**Results:** Here, we present InSilicoSeq 2.0, a software package that can simulate realistic Illumina-like sequencing reads for a variety of sequencing machines and assay types. InSilicoSeq now supports amplicon-based sequencing and comes with premade error models of various quality levels for Illumina MiSeq, HiSeq, NovaSeq and NextSeq platforms. It provides the flexibility to generate custom error models for any short-read sequencing platform from a BAM-file. We demonstrated the novel amplicon sequencing algorithm by simulating Adaptive Immune Receptor Repertoire (AIRR) reads. Our benchmark revealed that the simulated reads by InSilicoSeq 2.0 closely resemble the Phred-scores of actual Illumina MiSeq, HiSeq, NovaSeq and NextSeq sequencing data. InSilicoSeq 2.0 generated 15 million amplicon based paired-end reads in under an hour at a total cost of €4.3e^-05^ per million bases advocating for testing experimental designs through simulations prior to actual sequencing.

**Availability and implementation:** InSilicoSeq 2.0 is implemented in Python and is freely available under the MIT licence at https://github.com/HadrienG/InSilicoSeq
