## Supplemental table 2 for "InSilicoSeq 2.0: Simulating realistic amplicon-based sequence reads"

### Sheet: Sheet1
Simulated paired-end reads in Millions	CPUs used	Version	Mode	Memory peak in MBs	Wall time in seconds	Instance costs (Euro per hour)	Instance costs (Euro per second)	Simulation cost total	Simulation cost per million paired-end reads of 301bp	Simulation cost per million bases
0.1	4	1.5.4	metagenome	677.49	59.49	0.4538	0.000126056	0.0075	0.075	0.000125
0.5	4	1.5.4	metagenome	1275.22	275.92	0.4538	0.000126056	0.0348	0.0696	0.000116
1	4	1.5.4	metagenome	2037.32	552.24	0.4538	0.000126056	0.0696	0.0696	0.000116
2	4	1.5.4	metagenome	3559.18	1113.45	0.4538	0.000126056	0.1404	0.0702	0.000117
3	4	1.5.4	metagenome	5079.41	1695.2	0.4538	0.000126056	0.2137	0.0712	0.000118
4	4	1.5.4	metagenome	6605.7	2247.74	0.4538	0.000126056	0.2833	0.0708	0.000118
5	4	1.5.4	metagenome	8127.88	2779.64	0.4538	0.000126056	0.3504	0.0701	0.000116
10	4	1.5.4	metagenome	15741.9	5593.54	0.4538	0.000126056	0.7051	0.0705	0.000117
15	4	1.5.4	metagenome	23357	8546.64	0.4538	0.000126056	1.0774	0.0718	0.000119
0.1	16	1.5.4	metagenome	21.48	1775.54	0.4538	0.000126056	0.2238	2.2382	0.003718
0.5	16	1.5.4	metagenome	81.14	2370.37	0.4538	0.000126056	0.2988	0.5976	0.000993
1	16	1.5.4	metagenome	155	3070.58	0.4538	0.000126056	0.3871	0.3871	0.000643
2	16	1.5.4	metagenome	306.75	4572.12	0.4538	0.000126056	0.5763	0.2882	0.000479
3	16	1.5.4	metagenome	458.07	6053.67	0.4538	0.000126056	0.7631	0.2544	0.000423
4	16	1.5.4	metagenome	610.38	7582.94	0.4538	0.000126056	0.9559	0.239	0.000397
5	16	1.5.4	metagenome	752.42	9099.29	0.4538	0.000126056	1.147	0.2294	0.000381
10	16	1.5.4	metagenome	1488.64	16707.3	0.4538	0.000126056	2.106	0.2106	0.00035
15	16	1.5.4	metagenome	2272.94	24228.4	0.4538	0.000126056	3.0541	0.2036	0.000338
0.1	4	2	metagenome	403.33	63.11	0.1258	3.49444e-05	0.0022	0.0221	3.7e-05
0.5	4	2	metagenome	403.29	312.12	0.1258	3.49444e-05	0.0109	0.0218	3.6e-05
1	4	2	metagenome	404.19	626.17	0.1258	3.49444e-05	0.0219	0.0219	3.6e-05
2	4	2	metagenome	404.06	1248.61	0.1258	3.49444e-05	0.0436	0.0218	3.6e-05
3	4	2	metagenome	403.09	1851.99	0.1258	3.49444e-05	0.0647	0.0216	3.6e-05
4	4	2	metagenome	404.04	2487.5	0.1258	3.49444e-05	0.0869	0.0217	3.6e-05
5	4	2	metagenome	404.21	3100.57	0.1258	3.49444e-05	0.1083	0.0217	3.6e-05
10	4	2	metagenome	403.94	6179.31	0.1258	3.49444e-05	0.2159	0.0216	3.6e-05
15	4	2	metagenome	404.24	9326.98	0.1258	3.49444e-05	0.3259	0.0217	3.6e-05
0.1	16	2	metagenome	1236.07	16.83	0.4538	0.000126056	0.0021	0.0212	3.5e-05
0.5	16	2	metagenome	1234.96	80.89	0.4538	0.000126056	0.0102	0.0204	3.4e-05
1	16	2	metagenome	1233.93	161.53	0.4538	0.000126056	0.0204	0.0204	3.4e-05
2	16	2	metagenome	1235.1	320.5	0.4538	0.000126056	0.0404	0.0202	3.4e-05
3	16	2	metagenome	1235.64	483.18	0.4538	0.000126056	0.0609	0.0203	3.4e-05
4	16	2	metagenome	1232.68	645.83	0.4538	0.000126056	0.0814	0.0204	3.4e-05
5	16	2	metagenome	1241.55	803.26	0.4538	0.000126056	0.1013	0.0203	3.4e-05
10	16	2	metagenome	1234.85	1630.56	0.4538	0.000126056	0.2055	0.0206	3.4e-05
15	16	2	metagenome	1234.73	2374.79	0.4538	0.000126056	0.2994	0.02	3.3e-05
0.1	4	2	amplicon	649.8	65.47	0.1258	3.49444e-05	0.0023	0.0229	3.8e-05
0.5	4	2	amplicon	804.32	320.74	0.1258	3.49444e-05	0.0112	0.0224	3.7e-05
1	4	2	amplicon	1394.53	634.03	0.1258	3.49444e-05	0.0222	0.0222	3.7e-05
2	4	2	amplicon	1485.52	1256.68	0.1258	3.49444e-05	0.0439	0.022	3.6e-05
3	4	2	amplicon	1491.88	1872.75	0.1258	3.49444e-05	0.0654	0.0218	3.6e-05
4	4	2	amplicon	1516.59	2495.33	0.1258	3.49444e-05	0.0872	0.0218	3.6e-05
5	4	2	amplicon	1506.81	3104.4	0.1258	3.49444e-05	0.1085	0.0217	3.6e-05
10	4	2	amplicon	1513.16	6309.64	0.1258	3.49444e-05	0.2205	0.022	3.7e-05
15	4	2	amplicon	1515.34	9264.24	0.1258	3.49444e-05	0.3237	0.0216	3.6e-05
0.1	16	2	amplicon	1689.73	19.88	0.4538	0.000126056	0.0025	0.0251	4.2e-05
0.5	16	2	amplicon	1892.69	83.17	0.4538	0.000126056	0.0105	0.021	3.5e-05
1	16	2	amplicon	2811.82	164.93	0.4538	0.000126056	0.0208	0.0208	3.5e-05
2	16	2	amplicon	2880.61	320.42	0.4538	0.000126056	0.0404	0.0202	3.4e-05
3	16	2	amplicon	2909.39	497.69	0.4538	0.000126056	0.0627	0.0209	3.5e-05
4	16	2	amplicon	2928.1	638.5	0.4538	0.000126056	0.0805	0.0201	3.3e-05
5	16	2	amplicon	2926.56	805.54	0.4538	0.000126056	0.1015	0.0203	3.4e-05
10	16	2	amplicon	2939.36	1622.18	0.4538	0.000126056	0.2045	0.0204	3.4e-05
15	16	2	amplicon	2947.52	2376.26	0.4538	0.000126056	0.2995	0.02	3.3e-05
