## Supplemental table 3 for "InSilicoSeq 2.0: Simulating realistic amplicon-based sequence reads"

### Sheet: Sheet1
Number of expected reads	Number of simulated reads	CPUs	Version	Mode
100000	100000	16	2	Metagenome
100000	100000	4	2	Metagenome
100000	100000	16	2	Amplicon
100000	100000	4	2	Amplicon
100000	100000	16	1.5.4	Metagenome
100000	100000	4	1.5.4	Metagenome
500000	500000	16	2	Metagenome
500000	500000	4	2	Metagenome
500000	500000	16	2	Amplicon
500000	500000	4	2	Amplicon
500000	500004	16	1.5.4	Metagenome
500000	500004	4	1.5.4	Metagenome
1000000	1000000	16	2	Metagenome
1000000	1000000	4	2	Metagenome
1000000	1000000	16	2	Amplicon
1000000	1000000	4	2	Amplicon
1000000	1000008	16	1.5.4	Metagenome
1000000	1000008	4	1.5.4	Metagenome
2000000	2000000	16	2	Metagenome
2000000	2000000	4	2	Metagenome
2000000	2000000	16	2	Amplicon
2000000	2000000	4	2	Amplicon
2000000	2000000	16	1.5.4	Metagenome
2000000	2000000	4	1.5.4	Metagenome
3000000	3000000	16	2	Metagenome
3000000	3000000	4	2	Metagenome
3000000	3000000	16	2	Amplicon
3000000	3000000	4	2	Amplicon
3000000	3000007	16	1.5.4	Metagenome
3000000	3000007	4	1.5.4	Metagenome
4000000	4000000	16	2	Metagenome
4000000	4000000	4	2	Metagenome
4000000	4000000	16	2	Amplicon
4000000	4000000	4	2	Amplicon
4000000	4000000	16	1.5.4	Metagenome
4000000	4000000	4	1.5.4	Metagenome
5000000	5000000	16	2	Metagenome
5000000	5000000	4	2	Metagenome
5000000	5000000	16	2	Amplicon
5000000	5000000	4	2	Amplicon
5000000	5000006	16	1.5.4	Metagenome
5000000	5000006	4	1.5.4	Metagenome
10000000	10000000	16	2	Metagenome
10000000	10000000	4	2	Metagenome
10000000	10000000	16	2	Amplicon
10000000	10000000	4	2	Amplicon
10000000	10000000	16	1.5.4	Metagenome
10000000	10000000	4	1.5.4	Metagenome
15000000	15000000	16	2	Metagenome
15000000	15000000	4	2	Metagenome
15000000	15000000	16	2	Amplicon
15000000	15000000	4	2	Amplicon
15000000	15000001	16	1.5.4	Metagenome
15000000	15000001	4	1.5.4	Metagenome
