## Supplemental table 4 for "InSilicoSeq 2.0: Simulating realistic amplicon-based sequence reads"

### Sheet: number_of_reads_benchmark_prett
tool	read_length	fragment_Length	fragment_length_sd	n_reads	error_model	generated_reads
art	250	1000	50	1000000	MSv3	999974
art	150	1000	50	1000000	HSXt	999974
art	100	1000	50	1000000	HS20	999974
art	100	1000	50	3000000	HS20	2999990
art	250	1000	50	3000000	MSv3	2999990
art	150	1000	50	3000000	HSXt	2999990
art	150	1000	50	5000000	HSXt	4999972
art	250	1000	50	5000000	MSv3	4999972
art	100	1000	50	5000000	HS20	4999972
art	150	1000	50	7000000	HSXt	6999988
art	250	1000	50	7000000	MSv3	6999988
art	100	1000	50	7000000	HS20	6999988
art	100	1000	50	10000000	HS20	9999978
art	250	1000	50	10000000	MSv3	9999978
art	150	1000	50	10000000	HSXt	9999978
dwgsim	126	1000	50	1000000	default	1000000
dwgsim	151	1000	50	1000000	default	1000000
dwgsim	301	1000	50	1000000	default	1000000
dwgsim	301	1000	50	3000000	default	3000000
dwgsim	151	1000	50	3000000	default	3000000
dwgsim	126	1000	50	3000000	default	3000000
dwgsim	126	1000	50	5000000	default	5000000
dwgsim	301	1000	50	5000000	default	5000000
dwgsim	151	1000	50	5000000	default	5000000
dwgsim	301	1000	50	7000000	default	7000000
dwgsim	151	1000	50	7000000	default	7000000
dwgsim	126	1000	50	7000000	default	7000000
dwgsim	301	1000	50	10000000	default	10000000
dwgsim	126	1000	50	10000000	default	10000000
dwgsim	151	1000	50	10000000	default	10000000
insilicoseq	301	1000	50	1000000	miseq	1000000
insilicoseq	301	1000	50	1000000	nextseq	1000000
insilicoseq	151	1000	50	1000000	novaseq	1000000
insilicoseq	126	1000	50	1000000	hiseq	1000000
insilicoseq	301	1000	50	3000000	miseq	3000000
insilicoseq	126	1000	50	3000000	hiseq	3000000
insilicoseq	151	1000	50	3000000	novaseq	3000000
insilicoseq	301	1000	50	3000000	nextseq	3000000
insilicoseq	151	1000	50	5000000	novaseq	5000000
insilicoseq	301	1000	50	5000000	nextseq	5000000
insilicoseq	126	1000	50	5000000	hiseq	5000000
insilicoseq	301	1000	50	5000000	miseq	5000000
insilicoseq	126	1000	50	7000000	hiseq	7000000
insilicoseq	151	1000	50	7000000	novaseq	7000000
insilicoseq	301	1000	50	7000000	miseq	7000000
insilicoseq	301	1000	50	7000000	nextseq	7000000
insilicoseq	301	1000	50	10000000	nextseq	10000000
insilicoseq	151	1000	50	10000000	novaseq	10000000
insilicoseq	126	1000	50	10000000	hiseq	10000000
insilicoseq	301	1000	50	10000000	miseq	10000000
mason	301	1000	50	1000000	default	1000000
mason	126	1000	50	1000000	default	1000000
mason	151	1000	50	1000000	default	1000000
mason	301	1000	50	3000000	default	3000000
mason	151	1000	50	3000000	default	3000000
mason	126	1000	50	3000000	default	3000000
mason	126	1000	50	5000000	default	5000000
mason	301	1000	50	5000000	default	5000000
mason	151	1000	50	5000000	default	5000000
mason	151	1000	50	7000000	default	7000000
mason	301	1000	50	7000000	default	7000000
mason	126	1000	50	7000000	default	7000000
mason	301	1000	50	10000000	default	10000000
mason	151	1000	50	10000000	default	10000000
mason	126	1000	50	10000000	default	10000000
neatv3	126	1000	50	1000000	default	991832
neatv3	151	1000	50	1000000	default	992922
neatv3	301	1000	50	1000000	default	1036772
neatv3	151	1000	50	3000000	default	3061264
neatv3	301	1000	50	3000000	default	3068972
neatv3	126	1000	50	3000000	default	3074304
neatv3	151	1000	50	5000000	default	5130164
neatv3	301	1000	50	5000000	default	5142350
neatv3	126	1000	50	5000000	default	5157010
neatv3	126	1000	50	7000000	default	7140262
neatv3	301	1000	50	7000000	default	7174416
neatv3	151	1000	50	7000000	default	7198250
neatv3	126	1000	50	10000000	default	10214396
neatv3	301	1000	50	10000000	default	10242978
neatv3	151	1000	50	10000000	default	10259650
wgsim	151	1000	50	1000000	default	999998
wgsim	301	1000	50	1000000	default	999998
wgsim	126	1000	50	1000000	default	999998
wgsim	151	1000	50	3000000	default	3000000
wgsim	301	1000	50	3000000	default	3000000
wgsim	126	1000	50	3000000	default	3000000
wgsim	301	1000	50	5000000	default	4999998
wgsim	126	1000	50	5000000	default	4999998
wgsim	151	1000	50	5000000	default	4999998
wgsim	151	1000	50	7000000	default	7000006
wgsim	126	1000	50	7000000	default	7000006
wgsim	301	1000	50	7000000	default	7000006
wgsim	126	1000	50	10000000	default	10000000
wgsim	301	1000	50	10000000	default	10000000
wgsim	151	1000	50	10000000	default	10000000
