## Supplementary material for "InSilicoSeq 2.0: Simulating realistic amplicon-based sequence reads": read_counts.tsv

1	10
2	10
3	10
4	10
5	10
6	10
7	10
8	10
9	10
10	10
11	10
12	10
13	10
14	10
15	10
16	10
17	10
18	10
19	10
20	10
21	10
22	10
23	10
24	10
25	10
26	10
27	10
28	10
29	10
30	10
31	10
32	10
33	10
34	10
35	10
36	10
37	10
38	10
39	10
40	10
41	10
42	10
43	10
44	10
45	10
46	10
47	10
48	10
49	10
50	10
51	10
52	10
53	10
54	10
55	10
56	10
57	10
58	10
59	10
60	10
61	10
62	10
63	10
64	10
65	10
66	10
67	10
68	10
69	10
70	10
71	10
72	10
73	10
74	10
75	10
76	10
77	10
78	10
79	10
80	10
81	10
82	10
83	10
84	10
85	10
86	10
87	10
88	10
89	10
90	10
91	10
92	10
93	10
94	10
95	10
96	10
97	10
98	10
99	10
100	10
101	10
102	10
103	10
104	10
105	10
106	10
107	10
108	10
109	10
110	10
111	10
112	10
113	10
114	10
115	10
116	10
117	10
118	10
119	10
120	10
121	10
122	10
123	10
124	10
125	10
126	10
127	10
128	10
129	10
130	10
131	10
132	10
133	10
134	10
135	10
136	10
137	10
138	10
139	10
140	10
141	10
142	10
143	10
144	10
145	10
146	10
147	10
148	10
149	10
150	10
151	10
152	10
153	10
154	10
155	10
156	10
157	10
158	10
159	10
160	10
161	10
162	10
163	10
164	10
165	10
166	10
167	10
168	10
169	10
170	10
171	10
172	10
173	10
174	10
175	10
176	10
177	10
178	10
179	10
180	10
181	10
182	10
183	10
184	10
185	10
186	10
187	10
188	10
189	10
190	10
191	10
192	10
193	10
194	10
195	10
196	10
197	10
198	10
199	10
200	10
201	10
202	10
203	10
204	10
205	10
206	10
207	10
208	10
209	10
210	10
211	10
212	10
213	10
214	10
215	10
216	10
217	10
218	10
219	10
220	10
221	10
222	10
223	10
224	10
225	10
226	10
227	10
228	10
229	10
230	10
231	10
232	10
233	10
234	10
235	10
236	10
237	10
238	10
239	10
240	10
241	10
242	10
243	10
244	10
245	10
246	10
247	10
248	10
249	10
250	10
251	10
252	10
253	10
254	10
255	10
256	10
257	10
258	10
259	10
260	10
261	10
262	10
263	10
264	10
265	10
266	10
267	10
268	10
269	10
270	10
271	10
272	10
273	10
274	10
275	10
276	10
277	10
278	10
279	10
280	10
281	10
282	10
283	10
284	10
285	10
286	10
287	10
288	10
289	10
290	10
291	10
292	10
293	10
294	10
295	10
296	10
297	10
298	10
299	10
300	10
301	10
302	10
303	10
304	10
305	10
306	10
307	10
308	10
309	10
310	10
311	10
312	10
313	10
314	10
315	10
316	10
317	10
318	10
319	10
320	10
321	10
322	10
323	10
324	10
325	10
326	10
327	10
328	10
329	10
330	10
331	10
332	10
333	10
334	10
335	10
336	10
337	10
338	10
339	10
340	10
341	10
342	10
343	10
344	10
345	10
346	10
347	10
348	10
349	10
350	10
351	10
352	10
353	10
354	10
355	10
356	10
357	10
358	10
359	10
360	10
361	10
362	10
363	10
364	10
365	10
366	10
367	10
368	10
369	10
370	10
371	10
372	10
373	10
374	10
375	10
376	10
377	10
378	10
379	10
380	10
381	10
382	10
383	10
384	10
385	10
386	10
387	10
388	10
389	10
390	10
391	10
392	10
393	10
394	10
395	10
396	10
397	10
398	10
399	10
400	10
401	10
402	10
403	10
404	10
405	10
406	10
407	10
408	10
409	10
410	10
411	10
412	10
413	10
414	10
415	10
416	10
417	10
418	10
419	10
420	10
421	10
422	10
423	10
424	10
425	10
426	10
427	10
428	10
429	10
430	10
431	10
432	10
433	10
434	10
435	10
436	10
437	10
438	10
439	10
440	10
441	10
442	10
443	10
444	10
445	10
446	10
447	10
448	10
449	10
450	10
451	10
452	10
453	10
454	10
455	10
456	10
457	10
458	10
459	10
460	10
461	10
462	10
463	10
464	10
465	10
466	10
467	10
468	10
469	10
470	10
471	10
472	10
473	10
474	10
475	10
476	10
477	10
478	10
479	10
480	10
481	10
482	10
483	10
484	10
485	10
486	10
487	10
488	10
489	10
490	10
491	10
492	10
493	10
494	10
495	10
496	10
497	10
498	10
499	10
500	10
501	10
502	10
503	10
504	10
505	10
506	10
507	10
508	10
509	10
510	10
511	10
512	10
513	10
514	10
515	10
516	10
517	10
518	10
519	10
520	10
521	10
522	10
523	10
524	10
525	10
526	10
527	10
528	10
529	10
530	10
531	10
532	10
533	10
534	10
535	10
536	10
537	10
538	10
539	10
540	10
541	10
542	10
543	10
544	10
545	10
546	10
547	10
548	10
549	10
550	10
551	10
552	10
553	10
554	10
555	10
556	10
557	10
558	10
559	10
560	10
561	10
562	10
563	10
564	10
565	10
566	10
567	10
568	10
569	10
570	10
571	10
572	10
573	10
574	10
575	10
576	10
577	10
578	10
579	10
580	10
581	10
582	10
583	10
584	10
585	10
586	10
587	10
588	10
589	10
590	10
591	10
592	10
593	10
594	10
595	10
596	10
597	10
598	10
599	10
600	10
601	10
602	10
603	10
604	10
605	10
606	10
607	10
608	10
609	10
610	10
611	10
612	10
613	10
614	10
615	10
616	10
617	10
618	10
619	10
620	10
621	10
622	10
623	10
624	10
625	10
626	10
627	10
628	10
629	10
630	10
631	10
632	10
633	10
634	10
635	10
636	10
637	10
638	10
639	10
640	10
641	10
642	10
643	10
644	10
645	10
646	10
647	10
648	10
649	10
650	10
651	10
652	10
653	10
654	10
655	10
656	10
657	10
658	10
659	10
660	10
661	10
662	10
663	10
664	10
665	10
666	10
667	10
668	10
669	10
670	10
671	10
672	10
673	10
674	10
675	10
676	10
677	10
678	10
679	10
680	10
681	10
682	10
683	10
684	10
685	10
686	10
687	10
688	10
689	10
690	10
691	10
692	10
693	10
694	10
695	10
696	10
697	10
698	10
699	10
700	10
701	10
702	10
703	10
704	10
705	10
706	10
707	10
708	10
709	10
710	10
711	10
712	10
713	10
714	10
715	10
716	10
717	10
718	10
719	10
720	10
721	10
722	10
723	10
724	10
725	10
726	10
727	10
728	10
729	10
730	10
731	10
732	10
733	10
734	10
735	10
736	10
737	10
738	10
739	10
740	10
741	10
742	10
743	10
744	10
745	10
746	10
747	10
748	10
749	10
750	10
751	10
752	10
753	10
754	10
755	10
756	10
757	10
758	10
759	10
760	10
761	10
762	10
763	10
764	10
765	10
766	10
767	10
768	10
769	10
770	10
771	10
772	10
773	10
774	10
775	10
776	10
777	10
778	10
779	10
780	10
781	10
782	10
783	10
784	10
785	10
786	10
787	10
788	10
789	10
790	10
791	10
792	10
793	10
794	10
795	10
796	10
797	10
798	10
799	10
800	10
801	10
802	10
803	10
804	10
805	10
806	10
807	10
808	10
809	10
810	10
811	10
812	10
813	10
814	10
815	10
816	10
817	10
818	10
819	10
820	10
821	10
822	10
823	10
824	10
825	10
826	10
827	10
828	10
829	10
830	10
831	10
832	10
833	10
834	10
835	10
836	10
837	10
838	10
839	10
840	10
841	10
842	10
843	10
844	10
845	10
846	10
847	10
848	10
849	10
850	10
851	10
852	10
853	10
854	10
855	10
856	10
857	10
858	10
859	10
860	10
861	10
862	10
863	10
864	10
865	10
866	10
867	10
868	10
869	10
870	10
871	10
872	10
873	10
874	10
875	10
876	10
877	10
878	10
879	10
880	10
881	10
882	10
883	10
884	10
885	10
886	10
887	10
888	10
889	10
890	10
891	10
892	10
893	10
894	10
895	10
896	10
897	10
898	10
899	10
900	10
901	10
902	10
903	10
904	10
905	10
906	10
907	10
908	10
909	10
910	10
911	10
912	10
913	10
914	10
915	10
916	10
917	10
918	10
919	10
920	10
921	10
922	10
923	10
924	10
925	10
926	10
927	10
928	10
929	10
930	10
931	10
932	10
933	10
934	10
935	10
936	10
937	10
938	10
939	10
940	10
941	10
942	10
943	10
944	10
945	10
946	10
947	10
948	10
949	10
950	10
951	10
952	10
953	10
954	10
955	10
956	10
957	10
958	10
959	10
960	10
961	10
962	10
963	10
964	10
965	10
966	10
967	10
968	10
969	10
970	10
971	10
972	10
973	10
974	10
975	10
976	10
977	10
978	10
979	10
980	10
981	10
982	10
983	10
984	10
985	10
986	10
987	10
988	10
989	10
990	10
991	10
992	10
993	10
994	10
995	10
996	10
997	10
998	10
999	10
1000	10
